## Supplemental Table 1 for "Diacylglycerol Kinases Balance DAG Signaling to Control B Cell Maturation, Germinal Center Homeostasis, and Humoral Immunity"

### Sheet: Key Resources Table
REAGENT or RESOURCE	SOURCE	IDENTIFIER
Antibodies
B220, BUV395	BD Biosciences	Clone: RA3-6B2
CD93, APC	Biolegend	Clone: AA4.1
IgD, BV605, BV650, APC-Cy7	Biolegend	Clone: 11-26c.2a
IgM, PE-Cy7, PE	Biolegend	Clone: RMM-1
CD43, BUV737	BD Biosciences	Clone: S7
CD21/35, PE	BD Biosciences	Clone: 7G6
CD23, PB, BV711	BD Biosciences	Clone: B3B4
CD69, PE	Biolegend	Clone: H1.2F3
GL-7, PB	Biolegend	Clone: GL7
FAS, PE	Biolegend	Clone: SA367H8
CD11b, BV421	BioLegend	Clone: M1/70
CD11c, BV510	BioLegend	Clone: N418
CD45.1, BV605	BioLegend	Clone: A20
CD45.2, APC, BUV737	BD Biosciences	Clone: 104
GFP, AF488	BioLegend	Clone: FM264G
SIGLEC F, APC	BioLegend	Clone: RB6-8C5
Ly6G, PE	BioLegend	Clone: 1A8
Ly6C, PE-Cy7	BioLegend	Clone: HK1.1
BrdU, APC	BioLegend	Clone: Bu20A
AffiniPure® F(ab')₂ Fragment Goat Anti-Mouse IgM, µ chain specific	Jackson ImmunoResearch Laboratories	Cat # 115-005-020
anti-Phosphor-S6 (S325/S326)	Cell Sginal Tech	Cline: 2F9
Goat anti-mouse k UNLB antibody	Southern Biotech	Cat # 1050-01
Goat anti-mouse l UNLB antibody	Southern Biotech	Cat # 1060-01
Goat anti-mouse IgM (H+L)-HRP	Southern Biotech	Cat # 1021-05 ;
Goat anti-mouse IgG (H+L)-HRP	Southern Biotech	Cat # 1030-05
Goat anti-mouse IgG1 (H+L)-HRP	Southern Biotech	Cat # 1070-05
Goat anti-mouse IgG2b (H+L)-HRP	Southern Biotech	Cat # 1090-05
Goat anti-mouse IgG3 (H+L)-HRP	Southern Biotech	Cat # 1101-05
anti-Phospho-S6K1 (T389)	Cell Sginal Tech	Cat # 9205
Anti-Phospho-Akt (S473)	Cell Sginal Tech	Clone: 193H12
anti-Erk1/2	Cell Sginal Tech	Cat # 9102
Anti-phorsphor-Erk1/2 (T202/Y204)	Cell Sginal Tech	Clone: 197G2; Cat # 4377
Anti-β-actin	MilliporeSigma	Cat# MABT523; clone RM112
Goat anti-rabbit IgG (H+L)-HRP	Bio-Rad	Cat# 1706515
Chemicals, peptides, and recombinant proteins
Salmon testes DNA	MilliporeSigma	Cat # D1626
NP18-CGG	Biosearch	N-5055B
NP4-BSA	Fina Biosolutions LLC	DNP-CGG-02low Cat# P8340
NP26-BSA	Fina Biosolutions LLC	DNP-CGG-02High
7-AAD	BioLegend	Cat# 420403
LIVE/DEAD Fixable Blue	Thermo Fisher Scientific	Cat# L23105
LIVE/DEAD Fixable Violet	Thermo Fisher Scientific	Cat# L34964
2NBDG	Thermo Fisher Scientific	Cat # N1319
LPS	MilliporeSigma	L2630
BrdU	MP Biomedicals	Cat No. 02100171-CF
phosphatase inhibitor cocktail	MilliporeSigma	Cat# P0001
Protease inhibitor cocktail	MilliporeSigma	Cat# P8340
Critical commercial assays
BD Phosflow™ Fix Buffer I	BD Biosciences	Cat # 557870
BD Phosflow™ Perm/Wash Buffer I	BD Biosciences	Cat # 557885
Fixation and Permeabilization Solution Kit	BD Biosciences	Cat# 555028
SuperSignal West Pico PLUS Chemiluminescent Substrate	Thermo Fisher Scientific	Cat# 34577
BD Pharmingen™ FITC BrdU Flow Kit	BD Biosciences	Cat # 559619
Experimental models: organisms/strains	Source	Cat #
Mouse: B6.Cg-Commd10Tg(Vav1-icre)A2Kio/J (Vav-iCre)	The Jackson Laboratory	008610
Mouse: B6.129P2(C)-Cd19tm1(cre)Cgn/J (CD19Cre)	The Jackson Laboratory	006785
Mouse: B6.129P2-Aicdatm1(cre)Mnz/J (AID Cre)	The Jackson Laboratory	007770
Mouse: Dgka-/-	In house
Mouse: Dgkzf/f	In house
Mouse: B6.Cg-Gt(ROSA)26Sortm9(CAG-GFPDGKzKD)Xpz/J (Rosa26LSL-GFPDGKzDNLS)	In house	Rosa26-GFP-DGKzDNLS
Mouse: B6.Cg-Gt(ROSA)26Sortm9(CAG-GFPDGKzKD)Xpz/J (Rosa26LSL-GFPDGKzKD)	In house	Raosa26-GFP-DGKzKD
Primers for genotyping mouse models (IDT)
Gene	Primers	PCR products
DGKZ-KI-619F	TGG CTC TCC TCA AGC GTA TT	Mutant = 619 bp
DGKZ-KI-R	CAC AGG TCA GGG TTG TGT TG
DGKaKO-F	TTG CCC TTG CAA ACT TCT CT	Wild type = 184 bp
DGKaKO-R	TCG CCT TCT TGA CGA GTT CT	Mutant = 330bp
DGKa-WT-F	AAC TGA AGT CCT TTG ATG AGG
DGKa-WT-R	ATC TCC ACC ACA CAC CAA TA
DGKzf/f-F	AGA AAG CTG ATC CCC CAC AT	Wild type = 183 bp
DGKzf/f-R	AGA GAG CGT CCT TCA AGA GG	Mutant = 320 bp
Vav1iCre-F	GGT GTT GTA GTT GTC CCC ACT	Cre tg: ~390 bp
Vav1iCre-R	CAG GTT TTG GTG CAC AGT CA
CD19Cre-C	GAC TCC TCA CCT GTC TCT TCT GA	WT 280 bp; Cre allele ~200 bp
CD19Cre-WT-R	AGA GCT CCT CTT TAC CTC CAC A
CD19Cre-R	CAG GTT CTT GCG AAC CTC AT
AIDCre-C	GGA CCC AAC CCA GGA GGC AGA TGT	WT 484 bp; Cre allele 283 bp
AIDCre-WT-R	CCT CTA AGG CTT CGC TGT TAT TAC CAC
AIDCre-R	CAC TCG TTG CAT CGA CCG GTA ATG
Software and algorithms
FlowJo	BD Biosciences	Version 9
GraphPad Prism	GraphPad	Version 10
